# New candidates for regulated gene integrity revealed through precise mapping of integrative genetic elements

**DOI:** 10.1101/2020.01.24.918748

**Authors:** Catherine M. Mageeney, Britney Y. Lau, Julian M. Wagner, Corey M. Hudson, Joseph S. Schoeniger, Raga Krishnakumar, Kelly P. Williams

## Abstract

Integrative genetic elements (IGEs) are mobile multigene DNA units that integrate into and excise from host bacterial chromosomes. Each IGE usually targets a specific site within a conserved host gene, integrating in a manner that preserves target gene function. However, a small number of bacterial genes are known to be inactivated upon IGE integration and reactivated upon excision, regulating phenotypes of virulence, mutation rate, and terminal differentiation in multicellular bacteria. The list of <u>r</u>egulated <u>g</u>ene integrity (RGI) cases has been slow-growing because IGEs have been challenging to precisely and comprehensively locate in genomes. We present software (TIGER) that maps IGEs with unprecedented precision and without *attB* site bias. TIGER uses a comparative genomic, ping-pong BLAST approach, based on the principle that the IGE integration module (i.e., its *int-attP* region) is cohesive. The resultant IGEs, along with integrase phylogenetic analysis and gene inactivation tests, revealed 19 new cases of genes whose integrity is regulated by IGEs (including *dut, eccCa1, gntT, hrpB, merA, ompN, prkA, tqsA, traG, yifB, yfaT* and *ynfE*), as well as recovering previously known cases (in *sigK, spsM, comK, mlrA*, and *hlb* genes). It also recovered known clades of site-promiscuous integrases and identified possible new ones.
