## Supplementary material for "New candidates for regulated gene integrity revealed through precise mapping of integrative genetic elements": Supp. Table 8

### Sheet: Sheet1
	Supp. Table 10. IGE standards. Eighty gold standard genomic islands [1] were supplemented with 6 more [2], from a total of 7 genomes listed below. Overlaps were found with the 63 TIGER calls for these same genomes and discrepancy was measured as the absolute difference between literature and TIGER left coordinates, summed with that for the right coordinates. Those with discrepancy < 1 kbp are cla…
	Genome	TIGER				Literature				Discre-pancy	Note
		Left	Right	Name	Support	Left	Right	Name	Ref
	GOLD IGE (matched to literature)
	Eco661	300016	310601	Eco661.11.T	869	300041	310626	Sp1	3	50	tandem; Islander
	Eco661	310601	323531	Eco661.13.T	1	310627	323513	Sp2	3	44	tandem
	Eco661	891117	929703	Eco661.39.PBP|ybhC	2468	891123	929708	Sp3	3	11
	Eco661	1161149	1210798	Eco661.50.S	3485	1161091	1210740	Sp4	3	116	Islander
	Eco661	1246016	1308724	Eco661.63.wrbA	4325	1246012	1308719	Sp5	3	9
	Eco661	1370467	1456715	Eco661.86.S	326	1370456	1456704	SpLE1	3	22	Islander
	Eco661	1541475	1589899	Eco661.48.potB	4726	1541470	1589892	Sp6	3	12
	Eco661	1594574	1610038	Eco661.15.phoQ	4224	1594570	1610032	Sp7	3	10
	Eco661	1757445	1815620	Eco661.58.ompW	2204	1757506	1815680	Sp9	3	121
	Eco661	1921392	1972504	Eco661.51.ttcA	2219	1921414	1972525	Sp10	3	43
	Eco661	2593019	2614138	Eco661.21.L	3692	2592901	2614020	Sp13	3	236	Islander
	Eco661	2668062	2712090	Eco661.44.S	2855	2668007	2712035	Sp14	3	110	Islander
	Eco661	2895913	2943792	Eco661.48.ycgE	3889	2895926	2943804	Sp15	3	25
	Eco661	3193327	3201523	Eco661.8.R	5	3192983	3201533	Sp16	3	354
	Eco661	3475961	3500160	Eco661.24.Z	644	3475965	3500163	Sp17	3	7
	Eco661	5040847	5079607	Eco661.39.manZ	3450	5040843	5079601	Sp18	3	10
	Eco661	5347073	5357308	Eco661.10.L	500	5347085	5357319	SpLE5	3	23	Islander
	Eco160	908870	942351	Eco160.33.RybB_RNA	4479	909332	942273	intT-ogrK	4,1	540
	Eco160	1127539	1241072	Eco160.114.S	677	1127702	1240752	c1165-c1293	4,1	483	Islander
	Eco160	1327862	1373077	Eco160.45.potB	4859	1328014	1372494	c1400-c1474	4,1	735
	Eco160	1397212	1452175	Eco160.55.icd	149	1397313	1451607	c1518-c1601	4,1	669
	Eco160	2262814	2317212	Eco160.54N	7	2262986	2316987	c2449-c2475	4,1	397	omitted in final TIGER list; mistaken case of negsel; Islander
	Eco160	3018531	3066963	Eco160.48.Z	752	3018710	3066517	c3143-c3206	4,1	625	Islander
	Eco160	4919459	4971595	Eco160.52.F	2986	4919569	4971387	c5143-c5216	4,1	318	Islander
	Sen346	1008703	1053066	Sen346.44.pepN|pncB	6628	1008747	1052755	literature_93_4	5,1	355	same attB as Gifsy-2
	Sen346	1888049	1933390	Sen346.45.PhageIntegrase+RecT	1922	1887451	1933559	ST18	6	767
	Sen346	3515383	3549056	Sen346.34.comM	2862	3515396	3549054	ST35	6	15
	Sen346	4409560	4529982	Sen346.120.F	1691	4409652	4542913	literature_93_17	5,1	262	match as tandem; Inferred; Islander
	Sen346	4529982	4543083	Sen346.13.F	2	4409652	4542913	literature_93_17	5,1	262	match as tandem; Islander
	Sen346	4473835	4507390	Sen346.34.lexA	5	4473839	4507384	SopEphi	6	10	omitted in final TIGER list; nested within Sen346.120F
	Sen346	4683679	4695082	Sen346.11.L	7	4683853	4694545	ST46	6	711	Islander
	Vpa12	380805	403810	Vpa12.23.I	268	381054	403433	VPaI1	7	626	Islander
	Vpa12	2239917	2256479	Vpa12.17.S	344	2240007	2256166	VPaI4	7	403	Islander
	Vpa12	3084489	3100230	Vpa12.16.hupA	634	3084846	3099979	VPaI5	7	608
	Sau359	34162	58292	Sau359.24.rlmH	173	34156	58286	SCCmec	8	12
	Sau359	839364	853799	Sau359.14.Z	123	839358	853808	vSa3	9	15	Islander
	Sau359	1529135	1575027	Sau359.46.HYP	1419	1529123	1574930	phiSa2	9	109
	Sau359	2046211	2088814	Sau359.43.hlb	1212	2046206	2088749	phiSa3	9	70	A case of regulated gene integrity
	Spy14	749115	788639	Spy14.40.csn2|lepA	45	749114	788638	315.1	10	2
	Spy14	977275	1018243	Spy14.41.Z	180	977315	1018287	315.2	10	84	Islander
	Spy14	1137563	1171964	Spy14.34.hup	123	1137563	1171963	315.3	10	1
	Spy14	1230123	1271902	Spy14.42.Response_reg|msrAB	244	1230123	1271902	315.4	10	0
	Spy14	1313212	1351401	Spy14.38.recX	243	1313200	1351392	315.5	10	21
	Spy14	1410548	1450549	Spy14.40.HYP|proB	257	1410548	1450549	315.6	10	0
	Lla11	34920	49850	Lla11.15.6S_RNA	28	34907	49863	bIL310	2	26
	Lla11	447149	484069	Lla11.37.R	41	447143	484092	bIL309	2	29	Islander
	Lla11	502612	517763	Lla11.15.hup	35	502595	517773	bIL312	2	27
	Lla11	1036553	1072082	Lla11.36.rex	36	1036549	1072086	bIL285	2	8
	Lla11	1415099	1457108	Lla11.42.Z	12	1415283	1457116	bIL286	2	192
	Lla11	2011255	2025744	Lla11.14.PadR|padC	40	2011247	2025756	bIL311	2	20
	SILVER IGE (suspected IGE, yet mismatch to literature)
	Eco661					2158174	2203951	Sp11	3		missed by TIGER; repeated regions in tandem (Sp12) prophages
	Eco661	4580944	4588483	Eco661.8.U|espF	139	4580864	4624313	SpLE4	3	35910	unrecognized member of tandem, whose neighbor lacks int?
	Eco160	3406290	3510889	Eco160.105.F	166	3406498	3529292	c3556-kpsM	4,1	18611	Islander
	Eco160	409967	415966	Eco160.6.HYP|betA	2285				4,1		missed by literature (<30 kbp cutoff)
	Eco160	1377753	1389206	Eco160.11.phoQ	4264				4,1		missed by literature (<30 kbp cutoff); same site as Eco661 Sp7
	Eco160	2194345	2216851	Eco160.23.S	1173				4,1		missed by literature (<30 kbp cutoff); Islander
	Sen346	756686	768616	Sen346.12.LamB_YcsF|nei	1214	759249	766971	literature_93_3	5,1	4208
	Sen346	1879737	1888049	Sen346.8.PhageIntegrase+RecT	39				5,1		missed by literature (non-prophage); tandem with ST18; Inferred
	Sen346	3053665	3059954	Sen346.6.G	2418				5,1		missed by literature; Islander
	Vpa12	668395	674411	Vpa12.6.Z	5	666070	674355	VPaI2	7	2381	Islander
	Vpa12	1121159	1127369	Vpa12.6.S	5	1121252	1152668	VPaI3	7	9142	mismatch as tandem; Islander
	Vpa12	1127369	1143619	Vpa12.16.S	268	1121252	1152668	VPaI3	7	9142	mismatch as tandem; Inferred
	Lla11	634377	651846	Lla11.17.eno	47				2		missed by literature (non-prophage)
	SUSPECTED NON-IGE OR PARTIAL IGE
	Eco160	269486	271672	Eco160.2.HYP|HYP	6	248670	348353	c0253-c0368	4,1	97497	TIGER call suspiciously short; literature call uncertain
	Eco160					2218378	2250547	c2418-c2437	4,1		challenging tRNA-Asn region with no clear attR
	Eco160					4274702	4342875	intC-c4581	4,1		TIGER IS artifact; attR destroyed by IS?
	Sen346	1521202	1580192	Sen346.59.OpuAC	1	1538899	1572919	ST15	6	24970	TIGER call suspiciously splits operon; literature call uncertain
	NON-IGE
	Eco661					1618153	1665049	Sp8	3		DR searched for but not detected
	Eco661					2738079	2751537	SpLE2	3		no Int
	Eco661					3852036	3875489	SpLE3	3		DR searched for but not detected
	Eco661					5357371	5391518	SpLE6	3		no Int
	Eco661					2203952	2250093	Sp12	3		no Int
	Eco160					2322324	2365868	c2482-c2528	4,1		no Int
	Eco160	2746804	2777434	Eco160.31.DUF2545	1						TIGER miscall; unconvincing att sites; low support
	Eco160					3223002	3255067	c3385-c3410	4,1		no Int
	Sen346					16094	32998	literature_93_1	5,1		no Int
	Sen346					302488	361834	literature_93_2	5,1		no Int
	Sen346					1085337	1092563	literature_93_5	5,1		no Int
	Sen346					1625241	1664710	literature_93_7	5,1		no Int
	Sen346					1746826	1791815	literature_93_8	5,1		no Int
	Sen346					2743495	2759190	literature_93_10	5,1		no Int
	Sen346					2759732	2782363	ST27	6		no Int
	Sen346					2859262	2900586	literature_93_12	5,3		no Int
	Sen346					3131717	3139414	literature_93_13	5,4		no Int
	Sen346					3883613	3900141	literature_93_15	5,5		no Int
	Sen346					4322993	4349107	literature_93_16	5,6		no Int
	Vpa12					92601	102006	NK	7		no Int
	Vpa12					229457	247387	LPS	7		no Int
	Vpa12					1471123	1527506	T6SS	7		no Int
	Vpa12					1658752	1683479	f237	7		no Int
	Vpa12					1777109	1812764	T3SS	7		no Int
	Vpa12					1832356	1844597	Osmotolerance	7		no Int
	Vpa12					1900885	1949243	Integron	7		no Int
	Sau359					416307	450787	vSaalpha	9		no Int
	Sau359					1893263	1922552	vSabeta	9		no Int
	Sau359					2097809	2100838	vSa4	9		no Int
	Genome	RefSeq accession		Organism		Method for island calling
	Eco661	NC_004431.1		Escherichia coli O157:H7 Sakai		Genome comparison with search for attLR
	Eco160	NC_002695.1		Escherichia coli CFT073		CDS-based, microarray hybridization to 10 strains of three ecotypes
	Sen346	NC_003923.1		Salmonella enterica Typhi CT18		CDS-based, comparison to 2 genomes
	Vpa12	NC_003198.1		Vibrio parahaemolyticus RIMD 2210633		CDS-based, multiple manual bioinformatics analyses
	Sau359	NC_004070.1		Staphylococcus aureus MW2		Unspecified
	Spy14	NC_004603.1		Streptococcus pyogenes MGAS315		Unspecified; midpoints of attL/Rs reported in AE014074.1 are shown here
	Lla11	NC_002662.1		Lactococcus lactis IL1403		Mapping circularization junction of induced prophages
	References
	1	Bertelli C, Tilley KE, Brinkman FS. (2018) Microbial genomic island discovery, visualization and analysis. Briefings in bioinformatics, 10.1093/bib/bby1042.
	2	Chopin A, Bolotin A, Sorokin A, Ehrlich SD, Chopin M-C. (2001) Analysis of six prophages in Lactococcus lactis IL1403: different genetic structure of temperate and virulent phage populations. Nucleic Acids Res 29, 644-651.
	3	Ohnishi M, Kurokawa K, Hayashi T. (2001) Diversification of Escherichia coli genomes: are bacteriophages the major contributors? Trends Microbiol 9:481-5; http://genome.gen-info.osaka-u.ac.jp/bacteria/o157/sptable2.html
	4	Lloyd AL, Rasko DA, Mobley HL. (2007) Defining genomic islands and uropathogen-specific genes in uropathogenic Escherichia coli. J Bacteriol 189:3532-46.
	5	Parkhill J, et al. (2001) Complete genome sequence of a multiple drug resistant Salmonella enterica serovar Typhi CT18. Nature 413:848-52.
	6	Thomson N, et al. (2004) The role of prophage-like elements in the diversity of Salmonella enterica serovars. J Mol Biol 339:279-300.
	7	Hurley CC, Quirke A, Reen FJ, Boyd EF. (2006) Four genomic islands that mark post-1995 pandemic Vibrio parahaemolyticus isolates. BMC Genomics 7:104.
	8	Noto MJ, Kreiswirth BN, Monk AB, Archer GL. (2008) Gene acquisition at the insertion site for SCCmec, the genomic island conferring methicillin resistance in Staphylococcus aureus. J Bacteriol 190:1276-83.
	9	Baba T, et al. (2002) Genome and virulence determinants of high virulence community-acquired MRSA. Lancet 359:1819-27.
	10	Beres SB, et al. (2002) Genome sequence of a serotype M3 strain of group A Streptococcus: phage-encoded toxins, the high-virulence phenotype, and clone emergence. PNAS 99:10078-83.
