## Supplementary material for "New candidates for regulated gene integrity revealed through precise mapping of integrative genetic elements": Supp. File 3

#NEXUS
begin taxa;
	dimensions ntax=465;
	taxlabels
	'Aac1.118.yaaH'[&!color=#cc0099]
	'Aac12.135.SpoVR'[&!color=#cc0099]
	'Aac2.24.comM'[&!color=#cc0099]
	'Aba119.20.rhsC'[&!color=#cc0099]
	'Aba4.7.Tnp_6|emrE'
	'Aci1.11.SNF2_N'
	'Aci1.11.braC'
	'Aci1.40.rimO'
	'Acr1.4.gmr'[&!color=#cc0099]
	'Ade2.71.Recombinase_Resolvase'
	'Ade4.13.F'
	'Ade4.5.RecA'
	'Ade5.14.M'
	'Ade5.5.RecA'
	'Aeb1.8.hrcA|ppnK'
	'Afe5.164.rimO'
	'Afl2.16.sigK'[&!color=#cc0099]
	'Afl2.35.DUF2466'
	'Ain1.12.MFS_1'
	'Ama9.7.iaaA'
	'Ame2.3.Tnp_RVT_1'[&!color=#cc0099]
	'Apa1.3.HYP'
	'Aph2.7.DUF444'[&!color=#cc0099]
	'Asf1.14.Aminotran_1_2|uraA'
	'Ask1.14.M'
	'Bab121.8.T'
	'Bam1.13.HYP|Tiny_TM_bacill'[&!color=#cc0099]
	'Bam1.13.yoaB'
	'Bam1.30.DUF2634+sigK'
	'Bam12.9.R'
	'Bam2.13.HYP|fbp'
	'Bam6.20.pseB'[&!color=#cc0099]
	'Bat1.55.ppiB'
	'Bbi4.13.A'
	'Bbr2.40.lgrD'[&!color=#cc0099]
	'Bbr2.40.mfd'
	'Bca1.12.comM'[&!color=#cc0099]
	'Bcc1.3.Tnp_66'[&!color=#cc0099]
	'Bcc2.40.rimO'
	'Bce11.11.rlmH'
	'Bce11.16.nadE|yxdM'
	'Bce11.41.pepX'[&!color=#cc0099]
	'Bce12.13.rlmH'
	'Bce4.16.nadE|yxdM'
	'Bce51.4.HYP|HYP'
	'Bce89.3.NUDIX'[&!color=#cc0099]
	'Bcl1.55.ifcA'
	'Bcy1.10.SMI1_KNR4|UNK'
	'Bcy1.13.rlmH'
	'Bcy1.3.HYP'
	'Bcy1.34.gspE'[&!color=#cc0099]
	'Bgl5.61.rimO'
	'Bja4.16.Peptidase_C48'
	'Bja4.31.L'
	'Bja5.16.Peptidase_C48'
	'Bja5.2.Tnp_RVT_1'[&!color=#cc0099]
	'Bmu2.45.rhtB'[&!color=#cc0099]
	'Bph3.3.Tnp_21_1.1'[&!color=#cc0099]
	'Bph3.8.R'
	'Bps10.8.HYP'
	'Bps29.44.HYP'
	'Bps32.8.HYP'
	'Bsu1.57.sigK'[&!color=#cc0099]
	'Bsu14.48.sigK'[&!color=#cc0099]
	'Bsu55.8.T'
	'Bth30.22.A'
	'Bth4.28.speG'
	'Bth5.37.DUF2466'
	'Bth5.41.asnO'
	'Bth5.49.pdhD'[&!color=#cc0099]
	'Bth5.5.HYP'
	'Bth9.16.nadE|yxdM'
	'Bve1.16.pseB'[&!color=#cc0099]
	'Bvi1.70.F'
	'Bwe1.2.HYP|vanY'
	'Bwe1.6.ywqJ'
	'Cac3.3.GIDA'[&!color=#cc0099]
	'Cac3.53.GIDA'[&!color=#cc0099]
	'Cac4.53.GIDA'[&!color=#cc0099]
	'Cbe1.2.Peptidase_U4|sigE'
	'Cbe2.76.epsE'[&!color=#cc0099]
	'Cbo10.13.dhaS'
	'Cbo11.14.DUF1963|ytcD'
	'Cbo12.50.GIDA'
	'Cbo14.12.dhaS'
	'Cbo14.44.sigK'
	'Cbo4.43.GIDA'[&!color=#cc0099]
	'Cbo7.35.sfsA'[&!color=#cc0099]
	'Cbo9.5.pyrK'
	'Cbo9.5.ssuA'[&!color=#cc0099]
	'Cce2.56.Recombinase_Resolvase'
	'Ccl1.13.Z'
	'Cdi1.13.HYP'
	'Cdi12.17.ctpB|nagA'
	'Cdi12.17.sigK'
	'Cdi12.6.immR'[&!color=#cc0099]
	'Cdi16.17.sigK'
	'Cdi16.28.Z'
	'Cdi16.44.rlmCD'
	'Cdi16.6.rlmCD'
	'Cdi33.15.HYP|oppA'
	'Cdi33.16.HYP'
	'Cdi37.11.HYP'
	'Cdi6.15.sigK'
	'Cdi6.21.Fic'[&!color=#cc0099]
	'Cdi6.29.rlmCD'
	'Cdi6.39.rlmCD'
	'Cdi6.49.potA'[&!color=#cc0099]
	'Cdi6.50.Cupin_2|HYP'
	'Cdi9.8.traG'[&!color=#cc0099]
	'Cfl1.5.GSPII_E'[&!color=#cc0099]
	'Chy2.3.proA|proB'
	'Cje3.5.citN'
	'Ckr1.2.PRC|ramA'
	'Ckr2.2.HYP|NERD'
	'Ckr2.2.crtQ'
	'Clj1.4.GIDA'[&!color=#cc0099]
	'Cme1.10.gbpR|ywrD'
	'Cmi1.22.ABC_tran'
	'Cmi2.11.csiR'
	'Cno1.37.comM'[&!color=#cc0099]
	'Cph4.43.E1-E2_ATPase'[&!color=#cc0099]
	'Cro1.40.gatD'
	'Csa1.2.ABC2_membrane_4|HYP'
	'Csa4.30.Collagen'
	'Csa8.36.ycdX'[&!color=#cc0099]
	'Csu1.2.DUF1646|yhdG'
	'Csu1.2.btuR|ydjZ'
	'Csu1.2.purC|purE'
	'Csu1.2.ydhF'[&!color=#cc0099]
	'Csy1.7.rebM'
	'Cte2.38.L'
	'Cth1.2.DUF255|ubiB'
	'Cth1.2.HYP'
	'Cth1.2.Wzy_C'
	'Cth1.2.hfq|mazG'
	'Cth5.13.rlmH'
	'Cur1.3.HYP|HYP'
	'Cur1.9.ychF'
	'Cva1.10.eccCa1'[&!color=#cc0099]
	'Cva1.6.Tnp_256'
	'Dac2.8.S'
	'Dba1.12.HYP+dnaN'
	'Dcf1.64.c-di-GMP-I_RNA|ktrA'
	'Dcs1.15.rimO'
	'Dgo1.36.comM'[&!color=#cc0099]
	'Dha4.6.HYP'
	'Dmc1.8.HYP|dapL'
	'Dvs1.11.HYP+Recombinase_Resolvase'
	'Dvu1.45.N'
	'Ecl6.15.malX'
	'Ecl6.2.secY/secA_suppressor_protein'
	'Ecl6.6.AAA_PrkA|mipA'
	'Ecl8.16.rlmI'
	'Eco134.38.rstB'
	'Eco156.6.HYP|rusA'
	'Eco246.13.ssuA'
	'Eco246.14.TonB'
	'Eco33.25.fimA|glmS'
	'Eco547.37.loiP'
	'Eco570.9.yheS'
	'Eco661.39.manZ'[&!color=#cc0099]
	'Eco822.37.Tnp_Transposase_31'[&!color=#cc0099]
	'Eco892.12.TonB'
	'Eco892.4.Terminase_GpA|por'
	'Eco894.72.flhA'
	'Eco895.72.flhA'
	'Efa2.7.immR'[&!color=#cc0099]
	'Efa206.54.HYP'
	'Efe1.5.fnr|uspE'
	'Ele1.37.A'
	'Eli3.15.T4SS-DNA_transf'[&!color=#cc0099]
	'Eli3.18.Pentapeptide|yhdN'
	'Ere1.10.Maff2'[&!color=#cc0099]
	'Ere1.2.Sel1|nplT'
	'Fal1.7.T4SS-DNA_transf'[&!color=#cc0099]
	'Fal2.8.HYP'
	'Fcc1.12.stp'
	'Fcc1.13.emrY'[&!color=#cc0099]
	'Fcc1.32.L'
	'Fma1.15.T4SS-DNA_transf'[&!color=#cc0099]
	'Fph1.8.ybdG'
	'Gbe1.9.comM'
	'Gkt1.10.HhH-GPD'
	'Gob2.60.GSPII_E'[&!color=#cc0099]
	'Gpo3.14.ychF'
	'Gva2.14.NUDIX|tRNA_U5-meth_tr'
	'Gva2.14.R|nhaA'
	'Gym1.37.Peptidase_S9|tauB'[&!color=#cc0099]
	'Gym2.15.AAA_PrkA'[&!color=#cc0099]
	'Hbi1.2.HYP|HYP'
	'Hmc1.10.L'
	'Hpy10.2.DUF1524'[&!color=#cc0099]
	'Hpy10.2.ResIII'
	'Hpy20.2.recF'
	'Hpy34.2.HP_OMP'[&!color=#cc0099]
	'Hpy35.2.opuCC'
	'Hpy35.2.virB4'
	'Hpy35.2.yejB'
	'Hpy36.2.HYP|HYP.1'
	'Hpy36.2.HYP|HYP.2'
	'Hpy36.2.MFS_1'
	'Hpy36.2.fecA'
	'Hpy36.2.hsdR'
	'Hpy36.2.moaC'
	'Hpy39.2.HYP'
	'Hpy39.2.ResIII'
	'Hsu1.2.CxxC_CxxC_SSSS|SAF'
	'Hsu1.2.HYP|mmpL8'
	'Hsu1.2.adh_short'
	'Hsu1.2.merA|ubiE'
	'Kox2.10.F'
	'Kox2.7.TonB'
	'Kpn23.7.TonB'
	'Kpn6.7.TonB'
	'Kse1.17.yhhW'[&!color=#cc0099]
	'Kse1.18.Bac_luciferase|ssuD'[&!color=#cc0099]
	'Kse1.5.HYP|HYP'
	'Kva1.7.TonB'
	'Lac1.10.HYP'
	'Lam3.7.qacA'[&!color=#cc0099]
	'Lcr1.2.HYP|licC'
	'Lcr1.2.Voltage_CLC'[&!color=#cc0099]
	'Lcr1.2.ytrE'
	'Lde1.3.Arch_ATPase|L20_leader_RNA'
	'Lde4.3.DNA_processg_A|topA'
	'Lde4.3.DUF1393|salL'
	'Lde4.3.DUF3815|HYP'
	'Lde4.3.HYP'
	'Lde4.3.HYP|HYP'
	'Lde4.3.HYP|YibE_F'
	'Lde4.3.HYP|pepDA'
	'Lde4.3.HYP|yheS'
	'Lde4.8.MobA_MobL'
	'Lga15.38.HYP'
	'Lhe1.2.G6PD_bact'[&!color=#cc0099]
	'Lhe1.2.HYP|HYP'
	'Lhe1.3.pepDA'[&!color=#cc0099]
	'Lhe1.6.glpK'
	'Lhe2.2.HYP'
	'Lin142.5.N6_Mtase|tpx'
	'Ljo2.7.HYP'
	'Lke1.2.metQ'[&!color=#cc0099]
	'Lla10.36.comGC'
	'Lmo19.40.comK'[&!color=#cc0099]
	'Lmo2.38.comK'[&!color=#cc0099]
	'Lmo20.7.potD'
	'Lmo23.42.comK'[&!color=#cc0099]
	'Lmo26.5.N6_Mtase|tpx'
	'Lmo3.40.comK'[&!color=#cc0099]
	'Lmo38.39.comK'[&!color=#cc0099]
	'Lmo6.42.comK'[&!color=#cc0099]
	'Lre1.43.gntT'[&!color=#cc0099]
	'Lre6.43.gntT'[&!color=#cc0099]
	'Lrh1.2.HYP|tag'
	'Lrh4.36.menC'
	'Lsh7.14.comM'[&!color=#cc0099]
	'Lsp1.11.rlmH'
	'Lsp1.2.yfnB'[&!color=#cc0099]
	'Lxy1.7.HYP'
	'Mab16.3.HYP|HYP'
	'Maf1.2.tcrA'
	'Maf1.2.thiL'
	'Maq1.7.uspE'[&!color=#cc0099]
	'Mau2.11.ssb'[&!color=#cc0099]
	'Mau2.39.sigE'[&!color=#cc0099]
	'Mbo3.9.DUF222'
	'Mca14.2.crnA|lldD'
	'Mch1.39.G'
	'Mch4.11.GSPII_E'[&!color=#cc0099]
	'Mex1.6.S'
	'Mex5.19.comM'[&!color=#cc0099]
	'Min2.53.DUF222'[&!color=#cc0099]
	'Min6.12.Peptidase_S8'[&!color=#cc0099]
	'Min7.12.HYP'
	'Mkm1.11.DUF222'
	'Mkm1.8.Competence'[&!color=#cc0099]
	'Mlu1.9.luxA'[&!color=#cc0099]
	'Mmc1.7.DUF2319'
	'Mmo3.10.DUF222.1'
	'Mmo3.11.LCM'
	'Mmo3.42.DUF222'[&!color=#cc0099]
	'Mpe2.40.dcd'
	'Msl1.10.mhuD'[&!color=#cc0099]
	'Msl1.13.DNA_ligase_A_M'
	'Msl1.13.DNA_processg_A'[&!color=#cc0099]
	'Msl1.6.TetR_N'
	'Mtu28.2.thiL'
	'Mva2.15.eccCa1'[&!color=#cc0099]
	'Nda1.9.novJ'
	'Nde1.13.HYP|yhdJ'
	'Nha1.15.comM'[&!color=#cc0099]
	'Nha1.3.DEDD_Tnp_IS110'[&!color=#cc0099]
	'Nha1.3.Tnp_21'[&!color=#cc0099]
	'Nha1.39.T'
	'Npp1.3.Tnp_66'[&!color=#cc0099]
	'Npu1.73.PLDc'[&!color=#cc0099]
	'Nwi1.27.Tnp_427|nhaA'
	'Oan2.12.S'
	'Ooe1.5.HYP|K'
	'Ova1.27.xre'
	'Pac2.20.ychF'
	'Pac2.4.HYP'
	'Pae30.22.oprD'[&!color=#cc0099]
	'Pae32.7.APH_6_hur|HYP'
	'Pae59.22.yhhW'
	'Pan2.8.ychF'
	'Pan5.13.rimO'
	'Pat3.11.DUF72'
	'Pfu4.48.rimO'
	'Pme5.7.AAA_5|DUF748'
	'Pme6.8.F'
	'Pmu1.61.HYP'
	'Ppu12.40.rhtB'[&!color=#cc0099]
	'Ppu12.5.Resolvase'
	'Ppu14.59.glmS|lpd3'
	'Ppu18.12.PsiE'
	'Ppu5.57.HYP'
	'Ppu9.41.rhtB'[&!color=#cc0099]
	'Pst10.24.tcyA'[&!color=#cc0099]
	'Pst7.19.TraI_2'
	'Psy45.12.Z'
	'Psy45.4.HYP+PhageIntegrase'
	'Psy45.6.DUF1525|HYP'
	'Psy49.5.cynR'
	'Psy58.15.bvgS'
	'Psy58.24.rimO'
	'Psy58.40.ResIII|gyrB'
	'Pth2.10.AAA_PrkA'[&!color=#cc0099]
	'Pth2.40.NMT1'[&!color=#cc0099]
	'Pth2.5.HYP+WXG100'
	'Raq2.11.ycdX'
	'Raq2.33.lplA'
	'Rba1.4.HYP|iolG'
	'Rba1.7.H'
	'Req1.12.trmL'
	'Rer1.10.qorA'
	'Rer1.19.mepH'
	'Rer1.59.comM'
	'Rer1.9.eccCa1'[&!color=#cc0099]
	'Ret1.5.HYP'
	'Ret2.5.HYP'
	'Rho1.11.HYP|Recombinase_Resolvase'
	'Rho1.28.Aldo_ket_red|uvrA'
	'Rho1.5.HYP|HYP'
	'Rjo1.12.comM'
	'Rjo1.8.corA|sigI'
	'Rle1.3.HYP|RHH_1'
	'Rle1.6.HYP|HYP'
	'Rpi2.6.HYP'
	'Rso1.22.A'
	'Rso8.78.Recombinase'
	'Rso8.78.Z'
	'Rsp1.26.Pirin'[&!color=#cc0099]
	'Rth1.12.ecfA2|rsmC'
	'Sar8.14.HYP|HYP'
	'Sar8.15.comM'[&!color=#cc0099]
	'Sau15.7.trmB|ytnP'
	'Sau26.43.isdB|rpmF'
	'Sau3.43.merA'[&!color=#cc0099]
	'Sau7.41.isdB|rpmF'
	'Sav2.5.Pribosyltran'
	'Sbi2.11.GSPII_E'[&!color=#cc0099]
	'Sbi2.5.Glutaredoxin'
	'Sbi2.5.Pur_DNA_glyco'
	'Scc2.9.Pribosyltran'
	'Sco4.10.thiC'
	'Sco4.15.yhdN'
	'Sdy1.15.T4SS-DNA_transf'[&!color=#cc0099]
	'Sdy2.3.MFS_1|htrB'
	'Sdy2.5.TonB'
	'Sdy7.40.tRNA_U5-meth_tr'
	'Sdy8.45.rlmCD'
	'Sen346.59.OpuAC'
	'Sen378.6.HYP|Tnp_1'
	'Sen4.38.invA'
	'Sen4.5.sapB+sapC'
	'Seq1.31.uvrB'[&!color=#cc0099]
	'Seq2.21.topB'
	'Seq3.5.T4SS-DNA_transf'
	'Sfr1.15.MiaE'[&!color=#cc0099]
	'Sfr1.5.PhdYeFM|Resolvase'
	'Sfr10.11.HYP|kpsM'
	'Sfr10.3.Tnp_21'[&!color=#cc0099]
	'Sfr10.3.Tnp_21_1'[&!color=#cc0099]
	'Sfr10.3.rve.1'[&!color=#cc0099]
	'Sfr10.6.HYP'
	'Sfr11.15.cya|wbiB'
	'Sfr11.20.tmoS'
	'Sfr9.16.B'
	'Sgr2.7.mntH'
	'Sha2.2.APH|Resolvase'
	'Sha2.44.merA'[&!color=#cc0099]
	'Sin1.10.rlmCD'
	'Sja1.43.Competence'
	'Sja1.5.corA|ydfG'
	'Slu1.38.merA'[&!color=#cc0099]
	'Slu1.7.HYP|rpsP'
	'Slu1.7.P12|luxS'
	'Slu2.42.lacE'[&!color=#cc0099]
	'Sma10.43.IMS_HHH|RepA_N'
	'Sma7.53.Z'
	'Sme16.6.HYP|HYP'
	'Sme16.6.HYP|cyaB'
	'Sme29.198.HYP'
	'Sme29.8.Sulfotransfer_1'
	'Sme9.6.Sulfatase|ydfH'
	'Smi2.44.ssb'
	'Sor1.5.HTH_3'
	'Spa6.38.comGC'[&!color=#cc0099]
	'Spn1.13.rlmCD'
	'Spn10.9.rlmCD'
	'Spn14.9.rlmCD'
	'Spn199.36.rlmCD'
	'Spn2.41.N_methyl'[&!color=#cc0099]
	'Spn248.38.ssb'
	'Spn25.32.rlmCD'
	'Spn7.10.rlmCD'
	'Spn8.11.rlmCD'
	'Spn8.8.Peptidase_S51|iphP'
	'Spn9.40.ssb'
	'Spr1.10.yheS'
	'Sps1.17.sdrE'
	'Sps1.8.MFS_1|hmoB'
	'Spu3.8.rpfG'
	'Spy1.41.pepD'
	'Spy10.41.pepD'
	'Spy16.41.pepD'
	'Spy18.11.rlmCD'
	'Spy20.42.pepD'
	'Sro2.15.comM'[&!color=#cc0099]
	'Sru1.2.pdxK'
	'Sru1.9.era'
	'Ssa3.10.R|rpsA'
	'Ssc1.15.EamA'[&!color=#cc0099]
	'Ssc1.31.R'
	'Ssc1.42.yybP-ykoY_RNA'
	'Ssc1.62.Competence'
	'Ssi1.8.ssuA'[&!color=#cc0099]
	'Sso2.24.nudB|yecN'
	'Sso2.41.AAA_PrkA|mipA'
	'Sso2.8.tetA'[&!color=#cc0099]
	'Sso3.15.TonB'
	'Ssp1.37.guaA'
	'Ssw1.7.ExbD'[&!color=#cc0099]
	'Str1.23.R'
	'Svi3.8.hemL'
	'Swh2.10.yhbU'
	'Swi2.3.fyuA'
	'Tbr1.2.cytR'
	'Tma2.11.DUF3343'
	'Tsc2.2.paaG|sucA'
	'Tsu2.8.HYP|HYP'
	'Tsx1.2.cytR'
	'Twi1.2.rsmF'
	'Van2.17.Peptidase_M32'[&!color=#cc0099]
	'Vch1.49.pepN'
	'Vch1.5.HYP'
	'Vej1.95.ackA'
	'Vex1.7.Sq'
	'Vpa12.6.ppiC'
	'Vvu2.49.pepN'
	'Xfa1.31.Lactamase_B_2+traC'
	'Xfa4.4.HYP'
	'Yen11.2.hcaR'
;
end;
begin trees;
	tree tree_1 = [&R] (((('Dvs1.11.HYP+Recombinase_Resolvase'[&!color=#996633]:1.005856,((('Pth2.5.HYP+WXG100'[&!color=#996633]:0.206293,('Bth5.5.HYP'[&!color=#996633]:0.060794,('Bcy1.10.SMI1_KNR4|UNK'[&!color=#996633]:0.014811,('Bce51.4.HYP|HYP'[&!color=#996633]:0.008336,'Bwe1.6.ywqJ'[&!color=#996633]:0.017956)[&label=88,!color=#996633]:0.026979)[&label=68,!color=#996633]:0.061747)[&label=99,!color…
end;
begin figtree;
	set appearance.backgroundColorAttribute="Default";
	set appearance.backgroundColour=#ffffff;
	set appearance.branchColorAttribute="User selection";
	set appearance.branchColorGradient=false;
	set appearance.branchLineWidth=1.0;
	set appearance.branchMinLineWidth=0.0;
	set appearance.branchWidthAttribute="Fixed";
	set appearance.foregroundColour=#000000;
	set appearance.hilightingGradient=false;
	set appearance.selectionColour=#2d3680;
	set branchLabels.colorAttribute="User selection";
	set branchLabels.displayAttribute="Branch times";
	set branchLabels.fontName="sansserif";
	set branchLabels.fontSize=8;
	set branchLabels.fontStyle=0;
	set branchLabels.isShown=false;
	set branchLabels.significantDigits=4;
	set layout.expansion=317;
	set layout.layoutType="RECTILINEAR";
	set layout.zoom=0;
	set legend.attribute="label";
	set legend.fontSize=10.0;
	set legend.isShown=false;
	set legend.significantDigits=4;
	set nodeBars.barWidth=4.0;
	set nodeBars.displayAttribute=null;
	set nodeBars.isShown=false;
	set nodeLabels.colorAttribute="User selection";
	set nodeLabels.displayAttribute="label";
	set nodeLabels.fontName="sansserif";
	set nodeLabels.fontSize=8;
	set nodeLabels.fontStyle=0;
	set nodeLabels.isShown=false;
	set nodeLabels.significantDigits=4;
	set nodeShapeExternal.colourAttribute="User selection";
	set nodeShapeExternal.isShown=false;
	set nodeShapeExternal.minSize=10.0;
	set nodeShapeExternal.scaleType=Width;
	set nodeShapeExternal.shapeType=Circle;
	set nodeShapeExternal.size=4.0;
	set nodeShapeExternal.sizeAttribute="Fixed";
	set nodeShapeInternal.colourAttribute="User selection";
	set nodeShapeInternal.isShown=false;
	set nodeShapeInternal.minSize=10.0;
	set nodeShapeInternal.scaleType=Width;
	set nodeShapeInternal.shapeType=Circle;
	set nodeShapeInternal.size=4.0;
	set nodeShapeInternal.sizeAttribute="Fixed";
	set polarLayout.alignTipLabels=false;
	set polarLayout.angularRange=0;
	set polarLayout.rootAngle=0;
	set polarLayout.rootLength=100;
	set polarLayout.showRoot=false;
	set radialLayout.spread=0.0;
	set rectilinearLayout.alignTipLabels=false;
	set rectilinearLayout.curvature=0;
	set rectilinearLayout.rootLength=100;
	set scale.offsetAge=0.0;
	set scale.rootAge=1.0;
	set scale.scaleFactor=1.0;
	set scale.scaleRoot=false;
	set scaleAxis.automaticScale=true;
	set scaleAxis.fontSize=8.0;
	set scaleAxis.isShown=false;
	set scaleAxis.lineWidth=1.0;
	set scaleAxis.majorTicks=1.0;
	set scaleAxis.minorTicks=0.5;
	set scaleAxis.origin=0.0;
	set scaleAxis.reverseAxis=false;
	set scaleAxis.showGrid=true;
	set scaleBar.automaticScale=true;
	set scaleBar.fontSize=10.0;
	set scaleBar.isShown=true;
	set scaleBar.lineWidth=1.0;
	set scaleBar.scaleRange=0.0;
	set tipLabels.colorAttribute="User selection";
	set tipLabels.displayAttribute="Names";
	set tipLabels.fontName="Arial";
	set tipLabels.fontSize=11;
	set tipLabels.fontStyle=0;
	set tipLabels.isShown=true;
	set tipLabels.significantDigits=4;
	set trees.order=true;
	set trees.orderType="decreasing";
	set trees.rooting=true;
	set trees.rootingType="User Selection";
	set trees.transform=false;
	set trees.transformType="cladogram";
end;
